# Single worm long read sequencing reveals genome diversity in free-living nematodes

**DOI:** 10.1101/2023.04.17.537128

**Authors:** Yi-Chien Lee, Hsin-Han Lee, Huei-Mien Ke, Yu-Ching Liu, Min-Chen Wang, Yung-Che Tseng, Taisei Kikuchi, Isheng Jason Tsai

## Abstract

Obtaining sufficient genetic material from a limited biological source is currently the primary operational bottleneck in studies investigating biodiversity and genome evolution. In this study, we employed multiple displacement amplification (MDA) and Smartseq2 to amplify nanograms of genomic DNA and mRNA, respectively from individual *Caenorhabditis elegans*. Although reduced genome coverage was observed in repetitive regions, we produced assemblies covering 98% of the reference genome using long-read sequences generated with Oxford Nanopore Technologies (ONT). Annotation with the sequenced transcriptome coupled with the available assembly revealed that gene predictions were more accurate, complete and contained far fewer false positives than *de novo* transcriptome assembly approaches. We sampled and sequenced the genomes and transcriptomes of 13 nematodes from Dorylaimia, Enoplia, and early-branching species in Chromadoria. These free-living species had larger genome sizes, ranging from 147-792 Mb, compared to those of the parasitic lifestyle. Nine mitogenomes were fully assembled and displaying a complete lack of synteny to other species. Phylogenomic analyses based on the new annotations revealed strong support for Enoplia as sister to the rest of Nematoda. Our result demonstrates the robustness of MDA in combination with ONT, paving the way for the study of genome diversity in the phylum Nematoda and beyond.
