## Supplementary Tables for "Single worm long read sequencing reveals genome diversity in free-living nematodes"

### Sheet: Table S1
Supplementary Table S1. Descriptions of the 15 nematodes sequenced in this study
Species	Clade	Class	Order	Locality	Latitude	Longitude
Caenorhabditis elegans	V	Chromadorea	Rhabditida	Lab collection	N/A	N/A
Aphelenchoides besseyi	IV	Chromadorea	Rhabditida	Lab collection	N/A	N/A
Mesodorylaimus sp.	I	Dorylaimida	Dorylaimidae	Yong Zhen	24.7774	121.816
Enoplolaimus lenunculus	II	Enoplida	Enoplina	Wai ’ao	24.8778	121.843
Trissonchulus sp.	II	Enoplida	Ironina	Zhongjiaowan	25.2395	121.634
Trileptium ribeirensis	II	Enoplida	Enoplina	Wanli	25.1811	121.691
Trissonchulus latispiculum	II	Enoplida	Ironina	Zhunan	24.6756	120.831
Theristus sp.	C	Chromadorea	Monhysterida	Longfong	24.7044	120.86
Sabatieria punctata	C	Chromadorea	Araeolaimida	Guishan Island	24.8417	121.938
Ptycholaimellus sp.	C	Chromadorea	Chromadorida	Guishan Island	24.8417	121.938
Linhomoeus sp.	C	Chromadorea	Monhysterida	Guishan Island	24.8381	121.97
Paralinhomoeus sp.	C	Chromadorea	Monhysterida	Guishan Island	24.8381	121.97
Microlaimidae sp.	C	Chromadorea	Microlaimida	Yong Zhen	24.7774	121.816
Epsilonema sp.	C	Chromadorea	Desmodorida	Zhu ’an	24.8426	121.827
Rhynchonema sp.	C	Chromadorea	Monhysterida	Jialiu Shapu	24.7302	121.826

### Sheet: Table S2
Supplementary Table S2. Summary of the multiple displacement amplification experiments and sequencing
Species	Source	Amplfication kit	Amplfied gDNA(µg)/cDNA(ng)	T7 endonuclease I digestion time(minutes)	Sequencing platform	data type	Library kit	ONT flowcell type	Run	Seq length (Gb)	Number of sequences	Sequence Length(bp)	N50(Kb)	L50	N90(Kb)	L90	Depth of coverage	rRNA contamination(%)
C.elegans	single whole worm	REPLI-g midi	34	15	Nanopore	gDNA	SOK-LSK109	FLO-MIN106	1	6.16	1232257	1,000-95,025	6.626	286733	2.487	876814	61.477	-
C.elegans	single whole worm	REPLI-g midi	34	30	Nanopore	gDNA	SOK-LSK109	FLO-MIN106	1	7.36	1305351	1,000-77,944	7.737	298780	2.784	909103	73.4531	-
C.elegans	single whole worm	REPLI-g midi	34	-	Illumina	gDNA	Nextera DNA Flex	N/A	1	11.2739	75159518	150	N/A	N/A	N/A	N/A	112.514	-
C.elegans	Ten whole worms	REPLI-g midi	36.2	15	Nanopore	gDNA	SOK-LSK109	FLO-MIN106	1	7.23	1571455	1,000-71,956	6.202	355485	2.22	1113846	72.1557	-
C.elegans	Ten whole worms	REPLI-g midi	36.2	30	Nanopore	gDNA	SOK-LSK109	FLO-MIN106	1	8.88	1700341	1,000-72,429	7.166	390753	2.56	1189658	88.6228	-
C.elegans	Single whole worm add 5% DMSO	REPLI-g mini	4.6	30	Nanopore	gDNA	SOK-LSK110	FLO-MIN110	1	6.84	1444151	1,000-113,905	6.394	326420	2.278	1019539	68.2635	-
C.elegans	Purified DNA from single whole worm	REPLI-g mini	2.9	30	Nanopore	gDNA	SOK-LSK110	FLO-MIN110	1	3.27	925685	1,000-117,240	4.583	210701	1.682	677898	32.6347	-
C.elegans	single whole worm	-	603	-	Illumina	mRNA	Nextera DNA Flex	N/A	2	9.5	63576228	150	N/A	N/A	N/A	N/A	N/A	61.3
C.elegans	Tyson et al.	unamplfied	-	-	Nanopore	gDNA	N/A	N/A	N/A	8.86067	583466	999-134,099	21.138	153986	9.637	383185	88.4299	-
A.besseyi	single whole worm	REPLI-g single cell	47	30	Nanopore	gDNA	SOK-LSK110	FLO-MIN111	2	14.8	3451205	1,000-755,500	5.8	752992	2.01	2448222	329	-
A.besseyi	single whole worm	REPLI-g single cell	47	30	Nanopore	gDNA	SOK-LSK110	FLO-MIN111	2	4.5	1049270	1,000-526,742	5.799	229025	2.013	744501	100.671	-
A.besseyi	single whole worm	REPLI-g single cell	47	-	Illumina	gDNA	Nextera DNA Flex	N/A	1	5.08681	33912050	150	N/A	N/A	N/A	N/A	113.799	-
A.besseyi	single whole worm	-	304.5	-	Illumina	mRNA	Nextera DNA Flex	N/A	1	6.9	46103072	150	N/A	N/A	N/A	N/A	N/A	20.8
Mesodorylaimus sp.	single whole worm	REPLI-g-sc	40.4	30	Nanopore	gDNA	SOK-LSK110	FLO-MIN111	2	12.5803	2785208	1,000-483,830	5.928	621817	2.19	1996704	80.0011	-
Enoplolaimus lenunculus	single whole worm	REPLI-g-sc	40.8	30	Nanopore	gDNA	SOK-LSK110	FLO-MIN111	4	11.529	2580874	1,000-99,876	5.762	612449	2.239	1861281	36.9501	-
Trissonchulus sp.	single whole worm	REPLI-g-sc	45.3	30	Nanopore	gDNA	SOK-LSK110	FLO-MIN111	2	17.5115	4212443	1,000-506,353	5.221	1016016	2.061	3129861	29.6455	-
Trileptium ribeirensis	single whole worm	REPLI-g-sc	51.5	30	Nanopore	gDNA	SOK-LSK110	FLO-MIN111	2	9.2861	2020074	1,000-121,485	6.212	448513	2.17	1436993	11.5428	-
Trissonchulus latispiculum	single whole worm	REPLI-g midi	27.3	30	Nanopore	gDNA	SOK-LSK109	FLO-MIN106	3	16.289	3377116	1,000-92,768	6.692	716025	2.251	2365928	18.4951	-
Theristus sp.	single whole worm	REPLI-g midi	30	30	Nanopore	gDNA	SOK-LSK109	FLO-MIN106	2	10.9838	2430039	1,000-83,184	6.083	543647	2.162	1727338	56.072	-
Sabatieria punctata	single whole worm	REPLI-g midi	32.5	30	Nanopore	gDNA	SOK-LSK109	FLO-MIN106	3	16.6224	3391442	1,000-88,314	6.808	721951	2.292	2368571	35.6695	-
Ptycholaimellus sp.	single whole worm	REPLI-g mini	6.2	30	Nanopore	gDNA	SOK-LSK110	FLO-MIN111	2	12.8517	2497156	1,000-779,778	7.17	524989	2.408	171881	44.5446	-
Linhomoeus sp.	single whole worm	REPLI-g mini	7.1	30	Nanopore	gDNA	SOK-LSK110	FLO-MIN111	2	8.33725	2107308	1,000-408,718	5.095	455016	1.862	1514702	30.819	-
Paralinhomoeus sp.	single whole worm	REPLI-g mini	7.5	30	Nanopore	gDNA	SOK-LSK110	FLO-MIN111	2	15.6934	2361774	1,000-283,736	9.167	532074	3.333	1632313	66.3035	-
Microlaimidae sp.	single whole worm	REPLI-g-sc	41.4	30	Nanopore	gDNA	SOK-LSK110	FLO-MIN111	2	7.20301	1633987	1,000-279,031	5.587	387823	2.227	1193788	11.9391	-
Epsilonema sp.	single whole worm	REPLI-g-sc	35	30	Nanopore	gDNA	SOK-LSK110	FLO-MIN111	2	6.1055	1369818	1,000-667,043	5.765	312664	2.194	989849	30.1125	-
Rhynchonema sp.	single whole worm	REPLI-g-sc	39.2	30	Nanopore	gDNA	SOK-LSK110	FLO-MIN111	2	11.2806	2750625	1,000-678,335	5.401	605103	1.94	1981606	38.7975	-
Mesodorylaimus sp.	single whole worm	REPLI-g-sc	40.4	-	Illumina	gDNA	Nextera DNA Flex	N/A	2	7.96639	53109280	150	N/A	N/A	N/A	N/A	50.66	-
Enoplolaimus lenunculus	single whole worm	REPLI-g-sc	40.8	-	Illumina	gDNA	Nextera DNA Flex	N/A	1	18.0494	120329456	150	N/A	N/A	N/A	N/A	57.8478	-
Trissonchulus sp.	single whole worm	REPLI-g-sc	45.3	-	Illumina	gDNA	Nextera DNA Flex	N/A	1	32.4142	216094706	150	N/A	N/A	N/A	N/A	54.8744	-
Trileptium ribeirensis	single whole worm	REPLI-g-sc	51.5	-	Illumina	gDNA	Nextera DNA Flex	N/A	1	43.7552	291701312	150	N/A	N/A	N/A	N/A	54.3886	-
Trissonchulus latispiculum	single whole worm	REPLI-g midi	27.3	-	Illumina	gDNA	Nextera DNA Flex	N/A	2	37.1319	247546130	150	N/A	N/A	N/A	N/A	42.1609	-
Theristus sp.	single whole worm	REPLI-g midi	30	-	Illumina	gDNA	Nextera DNA Flex	N/A	1	25.9173	172782136	150	N/A	N/A	N/A	N/A	132.307	-
Sabatieria punctata	single whole worm	REPLI-g midi	32.5	-	Illumina	gDNA	Nextera DNA Flex	N/A	2	19.3633	129088826	150	N/A	N/A	N/A	N/A	41.5511	-
Ptycholaimellus sp.	single whole worm	REPLI-g mini	6.2	-	Illumina	gDNA	Nextera DNA Flex	N/A	2	13.2772	88514734	150	N/A	N/A	N/A	N/A	46.0194	-
Linhomoeus sp.	single whole worm	REPLI-g mini	7.1	-	Illumina	gDNA	Nextera DNA Flex	N/A	1	10.9557	73037924	150	N/A	N/A	N/A	N/A	40.4982	-
Paralinhomoeus sp.	single whole worm	REPLI-g mini	7.5	-	Illumina	gDNA	Nextera DNA Flex	N/A	1	11.5192	76794808	150	N/A	N/A	N/A	N/A	48.6678	-
Microlaimidae sp.	single whole worm	REPLI-g-sc	41.4	-	Illumina	gDNA	Nextera DNA Flex	N/A	2	26.678	177853194	150	N/A	N/A	N/A	N/A	44.2192	-
Epsilonema sp.	single whole worm	REPLI-g-sc	35	-	Illumina	gDNA	Nextera DNA Flex	N/A	1	9.29807	61987114	150	N/A	N/A	N/A	N/A	45.8583	-
Rhynchonema sp.	single whole worm	REPLI-g-sc	39.2	-	Illumina	gDNA	Nextera DNA Flex	N/A	1	25.9682	173121276	150	N/A	N/A	N/A	N/A	89.3126	-
Mesodorylaimus sp.	single whole worm	-	771	-	Illumina	cDNA	Nextera DNA Flex	N/A	1	4.99987	33332472	150	N/A	N/A	N/A	N/A	N/A	41.2
Enoplolaimus lenunculus	single whole worm	-	360	-	Illumina	cDNA	Nextera DNA Flex	N/A	1	9.62237	64149102	150	N/A	N/A	N/A	N/A	N/A	0
Trissonchulus sp.	single whole worm	-	228	-	Illumina	cDNA	Nextera DNA Flex	N/A	1	6.6645	44429998	150	N/A	N/A	N/A	N/A	N/A	24.8
Trileptium ribeirensis	single whole worm	-	501	-	Illumina	cDNA	Nextera DNA Flex	N/A	1	6.16888	41125884	150	N/A	N/A	N/A	N/A	N/A	16.8
Trissonchulus latispiculum	single whole worm	-	522	-	Illumina	cDNA	Nextera DNA Flex	N/A	2	6.04643	40309534	150	N/A	N/A	N/A	N/A	N/A	27
Theristus sp.	single whole worm	-	228	-	Illumina	cDNA	Nextera DNA Flex	N/A	1	5.80768	38717898	150	N/A	N/A	N/A	N/A	N/A	49.5
Sabatieria punctata	single whole worm	-	127.2	-	Illumina	cDNA	Nextera DNA Flex	N/A	2	5.80061	38670764	150	N/A	N/A	N/A	N/A	N/A	17.6
Ptycholaimellus sp.	single whole worm	-	231	-	Illumina	cDNA	Nextera DNA Flex	N/A	1	6.32047	42136494	150	N/A	N/A	N/A	N/A	N/A	31.9
Linhomoeus sp.	single whole worm	-	327	-	Illumina	cDNA	Nextera DNA Flex	N/A	1	5.79892	38659500	150	N/A	N/A	N/A	N/A	N/A	33
Paralinhomoeus sp.	single whole worm	-	669	-	Illumina	cDNA	Nextera DNA Flex	N/A	2	5.98181	39878744	150	N/A	N/A	N/A	N/A	N/A	20.2
Microlaimidae sp.	single whole worm	-	292.5	-	Illumina	cDNA	Nextera DNA Flex	N/A	1	7.22192	48146166	150	N/A	N/A	N/A	N/A	N/A	31.7
Epsilonema sp.	single whole worm	-	507	-	Illumina	cDNA	Nextera DNA Flex	N/A	1	5.27059	35137272	150	N/A	N/A	N/A	N/A	N/A	2.2
Rhynchonema sp.	single whole worm	-	171.6	-	Illumina	cDNA	Nextera DNA Flex	N/A	1	6.18499	41233258	150	N/A	N/A	N/A	N/A	N/A	8.2

### Sheet: Table S3
Supplementary Table S3. The proteomes used as baits for mitochondral assemly.
Specie	Accession number
Agamermis sp.	NC_008231.1
Anisakis simplex	NC_007934.1
Aphelenchoides besseyi	NC_025291.1
Aphelenchoides medicagus	NC_061210.1
Ascaris lumbricoides	NC_016198.1
Ascaris ovis	NC_036666.1
Brugia malayi	NC_004298.1
Bursaphelenchus mucronatus	NC_021120.1
Bursaphelenchus xylophilus	NC_023208.1
Caenorhabditis angaria	NC_035246.1
Caenorhabditis brenneri	NC_035244.1
Caenorhabditis briggsae	NC_009885.1
Caenorhabditis macrosperma	NC_035251.1
Caenorhabditis nigoni	KP259621.2
Caenorhabditis plicata	NC_035245.1
Caenorhabditis sinica	EU407780.1
Caenorhabditis tribulationis	OL362111.1
Caenorhabditis tropicalis	NC_025756.1
Caenorhabditis virilis	NC_035248.1
Dracunculus medinensis	NC_016019.1
Eucoleus annulatus	NC_056391.1
Gnathostoma spinigerum	NC_027726.1
Haemonchus contortus	NC_010383.2
Haemonchus placei	NC_029736.1
Hexamermis agrotis	NC_008828.1
Loa loa	HQ186250.1
Longidorus vineacola	NC_033867.1
Meloidogyne incognita	NC_024097.1
Onchocerca flexuosa	NC_016172.1
Onchocerca lupi	NC_056960.1
Plectus acuminatus	KX017523.1
Plectus aquatilis	KX017524.1
Pristionchus pacificus	NC_015245.1
Romanomermis culicivorax	NC_008640.1
Romanomermis iyengari	NC_008693.1
Romanomermis nielseni	NC_008692.1
Steinernema abbasi	NC_039926.1
Steinernema carpocapsae	NC_005941.1
Strelkovimermis spiculatus	NC_008047.1
Strongyloides ratti	NC_028623.1
Strongyloides venezuelensis	NC_028229.1
Thaumamermis cosgrovei	NC_008046.1
Toxocara canis	NC_010690.1
Trichinella britovi	NC_025750.1
Trichinella spiralis	AF293969.1
Trichuris discolor	NC_018596.1
Trichuris ovis	NC_018597.1
Trichuris trichiura	NC_017750.1
Wuchereria bancrofti	NC_016186.1
Xiphinema americanum	NC_005928.1
Xiphinema pachtaicum	NC_033870.1
Xiphinema rivesi	NC_033869.1

### Sheet: Table S4
Supplementary Table S4. Nematode protomes used for annotation
Species	Acc. Number
Brugia malayi	PRJNA10729
Caenorhabditis briggsae	PRJNA10731
Caenorhabditis elegans	PRJNA13758
Dracunculus medinensis	PRJEB500
Onchocerca volvulus	PRJEB513
Plectus sambesii	PRJNA390260
Pristionchus pacificus	PRJNA12644
Steinernema carpocapsae	PRJNA202318
Strongyloides ratti	PRJEB125
Trichinella spiralis	PRJNA12603
Trichuris muris	PRJEB126

### Sheet: Table S5
Supplementary Table S5. Species used to build custom kraken2 database for decomtamination
Species	phylum	Accession Number
Amphimedon queenslandica	Metazoan	GCF_000090795.1
Capitella teleta	Metazoan	GCA_000328365.1
Ciona intestinalis	Metazoan	GCF_000224145.3
Crassostrea gigas	Metazoan	GCF_902806645.1
Danio rerio	Metazoan	GCF_000002035.6
Drosophila melanogaster	Metazoan	GCF_000001215.4
Echinococcus multilocularis	Metazoan	GCA_000469725.3
Ixodes scapularis	Metazoan	GCF_016920785.2
Nautilus pompilius	Metazoan	GCA_018389105.1
Nematostella vectensis	Metazoan	GCF_000209225.1
Radix auricularia	Metazoan	GCA_002072015.1
Schistosoma mattheei	Metazoan	GCA_900617995.1
Schmidtea mediterranea	Metazoan	GCA_002600895.1
Trichoplax adhaerens	Metazoan	GCF_000150275.1
Acanthocheilonema viteae	Nematoda	GCA_900537255.1
Acrobeloides nanus	Nematoda	GCA_900406225.1
Ancylostoma caninum	Nematoda	GCA_003336725.1
Ancylostoma ceylanicum	Nematoda	GCA_000688135.1
Ancylostoma duodenale	Nematoda	GCA_000816745.1
Angiostrongylus cantonensis	Nematoda	GCA_009735665.1
Angiostrongylus costaricensis	Nematoda	GCA_900624975.1
Anisakis simplex	Nematoda	GCA_900617985.1
Ascaris lumbricoides	Nematoda	GCA_015227635.1
Ascaris suum	Nematoda	GCA_013433145.1
Atriophallophorus winterbourni	Nematoda	GCA_013407085.1
Brugia malayi	Nematoda	GCA_000002995.5
Brugia pahangi	Nematoda	GCA_012070555.1
Brugia timori	Nematoda	GCA_900618025.1
Bursaphelenchus okinawaensis	Nematoda	GCA_904066225.2
Bursaphelenchus xylophilus	Nematoda	GCA_904066235.2
Caenorhabditis angaria	Nematoda	GCA_000165025.1
Caenorhabditis becei	Nematoda	GCA_900536315.3
Caenorhabditis bovis	Nematoda	GCA_902829315.1
Caenorhabditis brenneri	Nematoda	GCA_000143925.2
Caenorhabditis briggsae	Nematoda	GCA_000004555.3
Caenorhabditis inopinata	Nematoda	GCA_003052745.1
Caenorhabditis japonica	Nematoda	GCA_000147155.1
Caenorhabditis latens	Nematoda	GCA_002259235.2
Caenorhabditis nigoni	Nematoda	GCA_002742825.1
Caenorhabditis panamensis	Nematoda	GCA_900883565.2
Caenorhabditis remanei	Nematoda	GCA_000149515.1
Caenorhabditis tropicalis	Nematoda	GCA_016735795.1
Clonorchis sinensis	Nematoda	GCA_003604175.2
Cylicostephanus goldi	Nematoda	GCA_900617965.1
Dibothriocephalus latus	Nematoda	GCA_900617775.1
Dictyocaulus viviparus	Nematoda	GCA_000816705.1
Diploscapter coronatus	Nematoda	GCA_002207785.1
Diploscapter pachys	Nematoda	GCA_002287525.1
Dirofilaria immitis	Nematoda	GCA_009829315.1
Ditylenchus destructor	Nematoda	GCA_001579705.1
Ditylenchus dipsaci	Nematoda	GCA_004194705.1
Dracunculus medinensis	Nematoda	GCA_900625125.1
Echinococcus granulosus	Nematoda	GCA_000524195.1
Echinococcus multilocularis	Nematoda	GCA_000469725.3
Echinococcus oligarthrus	Nematoda	GCA_900683695.1
Echinostoma caproni	Nematoda	GCA_900618425.1
Enterobius vermicularis	Nematoda	GCA_900576705.1
Fasciola gigantica	Nematoda	GCA_018104335.1
Fasciola hepatica	Nematoda	GCA_900302435.1
Globodera pallida	Nematoda	GCA_020449905.1
Globodera rostochiensis	Nematoda	GCA_018350325.1
Gongylonema pulchrum	Nematoda	GCA_900617915.1
Gyrodactylus salaris	Nematoda	GCA_000715275.1
Haemonchus contortus	Nematoda	GCA_000469685.2
Haemonchus placei	Nematoda	GCA_900617895.1
Halicephalobus mephisto	Nematoda	GCA_009193035.1
Heterodera glycines	Nematoda	GCA_004148225.2
Heterorhabditis bacteriophora	Nematoda	GCA_000223415.1
Hydatigera taeniaeformis	Nematoda	GCA_900622495.1
Hymenolepis diminuta	Nematoda	GCA_900708905.1
Hymenolepis microstoma	Nematoda	GCA_000469805.3
Litomosoides sigmodontis	Nematoda	GCA_013365315.1
Loa loa	Nematoda	GCA_000183805.3
Macrostomum lignano	Nematoda	GCA_002269645.1
Meloidogyne arenaria	Nematoda	GCA_017562155.1
Meloidogyne enterolobii	Nematoda	GCA_903994135.1
Meloidogyne floridensis	Nematoda	GCA_003693605.1
Meloidogyne graminicola	Nematoda	GCA_014773135.1
Meloidogyne hapla	Nematoda	GCA_000172435.1
Meloidogyne incognita	Nematoda	GCA_014132215.1
Meloidogyne javanica	Nematoda	GCA_003693625.1
Mesocestoides corti	Nematoda	GCA_900604375.1
Mesorhabditis belari	Nematoda	GCA_900631915.1
Micoletzkya japonica	Nematoda	GCA_900490955.1
Necator americanus	Nematoda	GCA_000507365.1
Nippostrongylus brasiliensis	Nematoda	GCA_900200055.1
Oesophagostomum dentatum	Nematoda	GCA_000797555.1
Onchocerca flexuosa	Nematoda	GCA_002249935.1
Onchocerca ochengi	Nematoda	GCA_000950515.2
Onchocerca volvulus	Nematoda	GCA_000499405.2
Opisthorchis felineus	Nematoda	GCA_004794785.1
Opisthorchis viverrini	Nematoda	GCA_000715545.1
Oscheius tipulae	Nematoda	GCA_013425905.1
Panagrellus redivivus	Nematoda	GCA_000341325.1
Panagrolaimus davidi	Nematoda	GCA_901779475.1
Panagrolaimus superbus	Nematoda	GCA_901766145.1
Paragonimus westermani	Nematoda	GCA_008508345.1
Parapristionchus giblindavisi	Nematoda	GCA_900491355.1
Parascaris univalens	Nematoda	GCA_002259215.1
Parastrongyloides trichosuri	Nematoda	GCA_000941615.1
Plectus sambesii	Nematoda	GCA_002796945.1
Pristionchus arcanus	Nematoda	GCA_900490705.1
Pristionchus entomophagus	Nematoda	GCA_900490825.1
Pristionchus exspectatus	Nematoda	GCA_900380275.1
Pristionchus fissidentatus	Nematoda	GCA_900490895.1
Pristionchus japonicus	Nematoda	GCA_900490845.1
Pristionchus maxplancki	Nematoda	GCA_900490775.1
Pristionchus mayeri	Nematoda	GCA_900490875.1
Pristionchus pacificus	Nematoda	GCA_000180635.4
Protopolystoma xenopodis	Nematoda	GCA_900617795.1
Romanomermis culicivorax	Nematoda	GCA_001039655.1
Schistocephalus solidus	Nematoda	GCA_017591395.1
Schistosoma bovis	Nematoda	GCA_003958945.1
Schistosoma curassoni	Nematoda	GCA_907275115.1
Schistosoma haematobium	Nematoda	GCA_000699445.2
Schistosoma japonicum	Nematoda	GCA_006368765.1
Schistosoma mansoni	Nematoda	GCA_000237925.5
Schistosoma margrebowiei	Nematoda	GCA_900618395.1
Schistosoma mattheei	Nematoda	GCA_900617995.1
Schmidtea mediterranea	Nematoda	GCA_002600895.1
Setaria digitata	Nematoda	GCA_003640385.1
Soboliphyme baturini	Nematoda	GCA_900618415.1
Spirometra erinaceieuropaei	Nematoda	GCA_902702965.1
Steinernema carpocapsae	Nematoda	GCA_000757645.3
Steinernema feltiae	Nematoda	GCA_007213375.1
Steinernema glaseri	Nematoda	GCA_000757755.1
Steinernema monticolum	Nematoda	GCA_000505645.1
Steinernema scapterisci	Nematoda	GCA_000757745.1
Strongyloides papillosus	Nematoda	GCA_005656395.1
Strongyloides ratti	Nematoda	GCA_001040885.1
Strongyloides stercoralis	Nematoda	GCA_000947215.1
Strongyloides venezuelensis	Nematoda	GCA_001028725.1
Strongylus vulgaris	Nematoda	GCA_900624965.1
Taenia asiatica	Nematoda	GCA_001693035.2
Taenia multiceps	Nematoda	GCA_001923025.3
Taenia saginata	Nematoda	GCA_001693075.2
Taenia solium	Nematoda	GCA_001870725.1
Teladorsagia circumcincta	Nematoda	GCA_002352805.1
Thelazia callipaeda	Nematoda	GCA_900618365.1
Toxocara canis	Nematoda	GCA_000803305.1
Trichinella britovi	Nematoda	GCA_001447585.1
Trichinella murrelli	Nematoda	GCA_002221485.1
Trichinella nativa	Nematoda	GCA_001447565.1
Trichinella nelsoni	Nematoda	GCA_001447455.1
Trichinella papuae	Nematoda	GCA_001447755.1
Trichinella patagoniensis	Nematoda	GCA_001447655.1
Trichinella pseudospiralis	Nematoda	GCA_001447645.1
Trichinella spiralis	Nematoda	GCA_000181795.3
Trichinella zimbabwensis	Nematoda	GCA_001447665.1
Trichobilharzia regenti	Nematoda	GCA_900618515.1
Trichuris muris	Nematoda	GCA_000612645.2
Trichuris suis	Nematoda	GCA_000797535.1
Trichuris trichiura	Nematoda	GCA_000613005.1
Wuchereria bancrofti	Nematoda	GCA_005281725.1

### Sheet: Table S6
Supplementary Table S6. 23 representative species used for constructing the Nematoda phylogeny
Species	Acc. Number	Data type	Data source	Clade
Caenorhabditis briggsae	PRJNA10731	Genome	Wormbase	V
Caenorhabditis elegans	PRJNA13758	Genome	Wormbase	V
Pristionchus pacificus	PRJNA12644	Genome	Wormbase	V
Steinernema carpocapsae	PRJNA202318	Genome	Wormbase	V
Strongyloides ratti	PRJEB125	Genome	Wormbase	V
Aphelenchoides bessyi	GCA_024699875.1	Genome	GeneBank	IV
Bursaphelenchus xylophilus	PRJEA64437	Genome	Wormbase	IV
Brugia malayi	PRJNA10729	Genome	Wormbase	III
Dracunculus medinensis	PRJEB500	Genome	Wormbase	III
Onchocerca volvulus	PRJEB513	Genome	Wormbase	III
Trichinella spiralis	PRJNA12603	Genome	Wormbase	I
Trichuris muris	PRJEB126	Genome	Wormbase	I
Plectus sambesii	PRJNA390260	Genome	Wormbase	C
Bathylaimus sp.	PRJNA506149	Transcriptome	Smythe et al.	II
Odontophora sp.	PRJNA506153	Transcriptome	Smythe et al.	II
Oncholaimidae gen. sp.	SRR8943407	Transcriptome	Smythe et al.	II
Pontonema sp.	PRJNA506154	Transcriptome	Smythe et al.	II
Symplocostoma sp.	PRJNA506156	Transcriptome	Smythe et al.	II
Thoracostomopsidae gen. sp.	SRR8943408	Transcriptome	Smythe et al.	II
Tobrilus sp.,	PRJNA506158	Transcriptome	Smythe et al.	II
Anaplectus granulosus	PRJNA506144	Transcriptome	Smythe et al.	C
Euchromadora sp.	PRJNA506150	Transcriptome	Smythe et al.	C
Gordius sp.	SRR8943410	Transcriptome	Smythe et al.	-

### Sheet: Table S7
Supplementary Table S7. Length and genomic DNA extractions of single nematodes
Species	Individual	Con.(ng/µl)	Vol.(µl)	Total(ng)	length (µm)
Microlaimus honestus	1	0.265	10	2.65	1717.26
Microlaimus honestus	2	0.211	10	2.11	1479.21
Microlaimus honestus	3	0.183	10	1.83	1748.85
Enoplolaimus lenunculus	1	0.172	10	1.72	1730.22
Enoplolaimus lenunculus	2	0.262	10	2.62	1302.3
Enoplolaimus lenunculus	3	0.119	10	1.19	1577.69
Mesacanthion infantile	1	0.266	10	2.66	1673.7
Mesacanthion infantile	2	0.139	10	1.39	1007.69
Mesacanthion infantile	3	0.153	10	1.53	1047.88
Epacanthion hirsutum	1	0.499	10	4.99	2158.3
Epacanthion hirsutum	2	0.15	10	1.5	1386.53
Epacanthion hirsutum	3	0.511	10	5.11	1274.79
Lauratonema sp.	1	0.226	10	2.26	2185.02
Lauratonema sp.	2	0.243	10	2.43	2449.63
Lauratonema sp.	3	0.244	10	2.44	2375.76

### Sheet: Table S8
Supplementary Table S8. Summary of C.elegans genome and transcriptome assembly
Species	Number of worms	T7 endonuclease I digestion time (minutes)	Read type	Data type	assembler	assembler options	Total seq len (MB)	Total seq num	longest (Mb)	N50(kb)	L50	N90(kb)	L90	Mean(kb)	Median(kb)
C. elegans	single whole worm	15	Nanopore	Genome	flye	defult	113.372	1040	5.13344	497.225	52	49.48	352	109.012	23.8375
C. elegans	single whole worm	15	Nanopore	Genome	flye	meta	100.667	630	2.06578	481.192	58	95.845	238	159.788	44.328
C. elegans	single whole worm	30	Nanopore	Genome	flye	defult	95.7778	381	3.0724	576.659	47	131.854	182	251.385	114.966
C. elegans	single whole worm	30	Nanopore	Genome	flye	meta	101.571	526	2.68087	592.335	46	117.301	201	193.101	57.9875
C. elegans	single whole worm	-	Illumina	Genome	spades	sc	101.426	31156	0.338149	38.785	693	3.143	3651	3.2554	0.273
C. elegans	single whole worm	-	Illumina	Transcriptome	spades	--ss	41.6	40446	0.01	1.6	7577	0.412	26988	1	0.63
C. elegans	Ten whole worms	15	Nanopore	Genome	flye	defult	113.447	1048	5.13378	497.227	51	47.823	354	108.251	23.7905
C. elegans	Ten whole worms	15	Nanopore	Genome	flye	meta	112.736	1028	5.13345	497.686	52	51.722	349	109.666	25.2915
C. elegans	Ten whole worms	30	Nanopore	Genome	flye	defult	115.861	790	3.41842	548.398	50	72.428	285	146.66	37.933
C. elegans	Ten whole worms	30	Nanopore	Genome	flye	meta	115.872	784	3.41901	548.409	48	73.369	283	147.796	38.547
C. elegans	Single whole worm add 5% DMSO	30	Nanopore	Genome	flye	defult	94.6842	419	3.3823	665.247	39	132.115	166	225.976	75.786
C. elegans	Single whole worm add 5% DMSO	30	Nanopore	Genome	flye	meta	99.5498	502	3.05604	634.683	45	120.933	181	198.306	56.994
C. elegans	Purified DNA from single whole worm	30	Nanopore	Genome	flye	defult	72.5008	6745	0.156237	14.928	1361	5.638	4458	10.7488	7.8
C. elegans	Purified DNA from single whole worm	30	Nanopore	Genome	flye	meta	107.492	10386	0.109987	13.948	2242	5.474	6976	10.3497	7.946
A. besseyi(329X)	single whole worm	30	Nanopore	Genome	flye	meta	45	109	9.1	2019.9	5	240.863	30	413.3	72.6
A. besseyi(100X)	single whole worm	30	Nanopore	Genome	flye	meta	44.7	97	3.2	1854.9	9	271.615	39	461.4	144.4
Mesodorylaimus sp.	single whole worm	30	Nanopore	Genome	flye	meta	157.252	2887	2.5328	368.461	106	23.882	782	54.469	8.95
Enoplolaimus lenunculus	single whole worm	30	Nanopore	Genome	flye	meta	312.016	5590	0.890846	159.602	558	28.285	2227	55.8168	16.2025
Trissonchulus sp.	single whole worm	30	Nanopore	Genome	flye	meta	590.699	33353	0.252503	30.325	5409	8.244	20083	17.7105	10.91
Trileptium ribeirensis	single whole worm	30	Nanopore	Genome	flye	meta	804.492	36481	1.16942	39.204	5901	10.185	21977	22.0524	13.261
Trissonchulus latispiculum	single whole worm	30	Nanopore	Genome	flye	meta	880.719	40713	0.326943	37.688	6818	10.051	24552	21.6324	13.326
Theristus sp.	single whole worm	30	Nanopore	Genome	flye	meta	195.887	8585	0.427743	50.048	1039	10.646	4381	22.8174	10.977
Sabatieria punctata	single whole worm	30	Nanopore	Genome	flye	meta	466.012	11819	0.959428	83.253	1599	19.093	6013	39.4291	19.654
Ptycholaimellus sp.	single whole worm	30	Nanopore	Genome	flye	meta	288.514	17913	0.319494	29.538	2585	6.962	10588	16.1064	9
Linhomoeus sp.	single whole worm	30	Nanopore	Genome	flye	meta	270.523	18514	0.323085	25.568	2693	6.208	11424	14.6118	8.3605
Paralinhomoeus sp.	single whole worm	30	Nanopore	Genome	flye	meta	236.691	5951	2.15782	76.221	808	17.417	3338	39.7733	20.676
Microlaimidae sp.	single whole worm	30	Nanopore	Genome	flye	meta	603.312	39769	0.240307	22.894	7334	7.13	25921	15.1704	10.188
Epsilonema sp.	single whole worm	30	Nanopore	Genome	flye	meta	202.756	11050	0.25036	31.09	1749	8.36	6759	18.349	11.055
Rhynchonema sp.	single whole worm	30	Nanopore	Genome	flye	meta	290.756	16329	0.328574	33.041	2260	8.049	9389	17.8061	9.998

### Sheet: Table S9
Supplementary Table S9. Comparison of gene annotaitons with different approches
		Predictions			Annotations
		WBP14	WS100	RNAseq (stringtie)	MAKER + RNAseq + reference	MAKER + RNAseq + amplified assembly	de novo transcriptome
number of genes		20184	19556	24218	21607	21893	21073
BUSCO (%)		100	94.9	-	98.1	95.8	90.4
	Query mRNA	20096	19537	24218	21607	21839	17991
Base	Sensitivity	86.1	79.6	73.8	84.6	83.4	57.8
	Precision	99.9	91.9	77.4	92.5	92.9	96.7
Exon	Sensitivity	81.5	68.1	60.2	76.4	75.3	46.7
	Precision	91	77.8	76.2	80.3	79.5	75.3
	Missed(%)	4	12.7	23.9	5.9	7	36.6
	Novel(%)	0	7.2	5.9	7.6	7.4	2
Intron	Sensitivity	91.7	78.9	70.3	87.4	86.3	58.7
	Precision	99.7	87.7	92.1	89.8	89.3	97.5
	Missed(%)	3.5	11.5	25.9	4.7	5.8	37.3
	Novel(%)	0	6.5	4.7	6.8	6.9	1.4
Intron chain	Sensitivity	59.4	35.9	34.8	45	43.7	24.7
	Precision	89	55.3	43.4	63.7	61.2	43.3
	Matching	17257	10435	10095	13078	12696	7169
Transcript	Sensitivity	59.1	35.7	34.1	44.6	43.3	24.2
	Precision	87.7	54.5	42	61.5	59.1	40.2
	Matching	17628	10644	10163	13294	12913	7227
Locus	Sensitivity	87.9	53.2	46.7	66.5	64.6	35.6
	Precision	88.1	54.7	53.7	61.9	61.3	48.6
	Matching	17478	10580	9290	13222	12837	7083
	Missed(%)	0.6	9.1	23.9	2.5	3.4	35.7
	Novel(%)	0.1	6.5	9.7	10.5	10	4.7
	super loci	1975	17496	14409	18386	18080	12711
Reference coverage(%)		-	-	-	89.8	88.7	67.2
> 50% assembled genes		-	-	-	18983	18827	14472
> 95% assembled genes		-	-	-	17131	16728	8080

### Sheet: Table S10
Supplementary Table S10. BUSCO summaries of 13 free-living nematode based on eukaryota lineage.
Species	Clade	Data type	Lineage	Complete	Single	Duplicate	Framented	Missing
Theristus sp.	C	genome	eukaryota	68.7	61.6	7.1	18.4	12.9
Sabatieria punctata	C	genome	eukaryota	86.2	58	28.2	11.4	2.4
Ptycholaimellus sp.	C	genome	eukaryota	60.4	52.2	8.2	18.8	20.8
Linhomoeus sp.	C	genome	eukaryota	58.1	47.1	11	18.4	23.5
Paralinhomoeus sp.	C	genome	eukaryota	71	53.7	17.3	15.3	13.7
Microlaimidae sp.	C	genome	eukaryota	27.9	26.7	1.2	39.2	32.9
Epsilonema sp.	C	genome	eukaryota	81.6	64.3	17.3	11.4	7
Rhynchonema sp.	C	genome	eukaryota	65.5	62	3.5	18.8	15.7
Mesodorylaimus sp.	I	genome	eukaryota	87.5	86.3	1.2	8.6	3.9
Trissonchulus latispiculum	II	genome	eukaryota	64.7	48.6	16.1	23.1	12.2
Enoplolaimus lenunculus	II	genome	eukaryota	83.6	82.4	1.2	8.2	8.2
Trissonchulus sp.	II	genome	eukaryota	66.3	62	4.3	18.8	14.9
Trileptium ribeirensis	II	genome	eukaryota	50.2	49	1.2	30.2	19.6
Theristus sp.	C	protein	eukaryota	85	72.5	12.5	9.4	5.6
Sabatieria punctata	C	protein	eukaryota	92.6	61.6	31	5.5	1.9
Ptycholaimellus sp.	C	protein	eukaryota	77.2	63.1	14.1	9	13.8
Linhomoeus sp.	C	protein	eukaryota	67	54.1	12.9	13.3	19.7
Paralinhomoeus sp.	C	protein	eukaryota	89.4	73.3	16.1	6.7	3.9
Microlaimidae sp.	C	protein	eukaryota	34.5	33.3	1.2	39.6	25.9
Epsilonema sp.	C	protein	eukaryota	84.3	71	13.3	9.8	5.9
Rhynchonema sp.	C	protein	eukaryota	85.5	75.3	10.2	9.8	4.7
Mesodorylaimus sp.	I	protein	eukaryota	97.7	96.9	0.8	1.2	1.1
Trissonchulus latispiculum	II	protein	eukaryota	68.6	52.5	16.1	22	9.4
Enoplolaimus lenunculus	II	protein	eukaryota	85.9	83.5	2.4	7.5	6.6
Trissonchulus sp.	II	protein	eukaryota	69.8	61.2	8.6	15.3	14.9
Trileptium ribeirensis	II	protein	eukaryota	56.9	55.3	1.6	25.5	17.6
